# Desiccation-tolerant *Acinetobacter* as a robust chassis for gas-phase bioprocesses

**DOI:** 10.64898/2025.12.24.696357

**Authors:** Shogo Yoshimoto, Hayata Yamada, Shori Inoue, Katsutoshi Hori

## Abstract

**Background:** Gas-phase bioprocesses that immobilize microbial cells on solid carriers enable efficient conversion of volatile or poorly water-soluble substrates, but they also expose cells to fluctuating humidity and transient desiccation that can compromise viability and catalytic performance. In Gram-negative bacteria, especially in pathogens, desiccation is known to impose multifactorial stress, including loss of cellular water and energetics, damage to DNA and proteins, oxidative stress, and disruption of the cell envelope. However, for chassis strains used in or being considered for gas-phase bioprocesses, their desiccation tolerance and responses to desiccation stress remain incompletely defined.

**Results:** Here, we evaluated the viability, energy status, and gas-phase toluene degradation of *Acinetobacter* sp. Tol 5 as a chassis for gas-phase processes after controlled desiccation (8%, 52%, and >95% RH), in comparison with *Acinetobacter baylyi* ADP1, *Pseudomonas putida*, and *Escherichia coli*. To minimize adhesion-related bias in post-desiccation measurements, we used an *ataA*-deficient Tol 5 mutant (Tol 5 Δ*ataA*) for the assays. *Acinetobacter* strains maintained high viability during desiccation for 16 days, whereas *P. putida* and *E. coli* showed significant loss of viability at 8% RH and 52% RH. Intracellular ATP measurements further indicated that desiccation reduced intracellular ATP in all strains, but *E. coli* rapidly exhausted ATP at 8% and 52% RH, whereas *Acinetobacter* strains and *P. putida* retained intracellular ATP. In a gas-phase toluene degradation assay, immobilized Tol 5 retained higher toluene-degrading activity after desiccation than *P. putida* mt-2. Transcriptome profiling revealed a multilayered Tol 5 response involving DNA and RNA maintenance, cell envelope trafficking and remodeling, redox-responsive functions, and broad repression of growth-associated metabolism.

**Conclusions:** Our results highlight *Acinetobacter*, particularly Tol 5, as a promising chassis strain for gas-phase bioprocesses and suggest potential mechanistic targets for stabilizing bacterial cells under low-water-activity conditions.
