## Supplementary material for "Desiccation-tolerant *Acinetobacter* as a robust chassis for gas-phase bioprocesses": Table S2

### Sheet: Table S2
locus_tag	gene	function	logFC_low	logCPM_low	FDR_low	logFC_middle	logCPM_middle	FDR_middle	sequence_id	protein_id	COG_NAME	COG_LETTER	COG_DESCRIPTION
gene-TOL5_18670	recA	DNA recombination and repair protein RecA	4.21934	11.668	0.000840853	0.781418	11.668	0.277643	AP024708.1	BCX73667.1	RecA/RadA recombinase	L	Replication, recombination and repair
gene-TOL5_16080	rtcB_2	RNA-splicing ligase	3.36373	8.30516	0.00145861	1.49149	8.30516	0.0507067	AP024708.1	BCX73408.1	RNA-splicing ligase RtcB, repairs tRNA damage	J	Translation, ribosomal structure and biogenesis
gene-TOL5_38480	tusA	mnm(5)-s(2)U34-tRNA 2-thiolation sulfurtransferase	1.96481	4.87058	0.0296866	2.35208	4.87058	0.00876982	AP024708.1	BCX75648.1	Sulfur carrier protein TusA (tRNA thiolation, molybdenum cofactor biosynthesis)	J	Translation, ribosomal structure and biogenesis
gene-TOL5_33600	nahR_2	LysR family transcriptional regulator	1.91775	8.38293	0.00745939	1.9221	8.38293	0.00607823	AP024708.1	BCX75160.1	DNA-binding transcriptional regulator, LysR family	K	Transcription
gene-TOL5_25460	-	AsnC family transcriptional regulator	1.44516	4.66461	0.068871	2.47142	4.66461	0.00463485	AP024708.1	BCX74346.1	DNA-binding transcriptional regulator, Lrp family	K	Transcription
gene-TOL5_38240	ykgM	50S ribosomal protein L31 type B	1.43558	7.02491	0.0872164	4.52177	7.02491	0.000218711	AP024708.1	BCX75624.1	Ribosomal protein L31	J	Translation, ribosomal structure and biogenesis
gene-TOL5_08720	-	hypothetical protein	1.4072	6.69346	0.00647592	0.29366	6.69346	0.457472	AP024708.1	BCX72672.1	Ribosomal protein L7/L12	J	Translation, ribosomal structure and biogenesis
gene-TOL5_36600	der	ribosome-associated GTPase	1.08363	7.61424	0.0417425	1.66058	7.61424	0.00493672	AP024708.1	BCX75460.1	Double Era-like domain GTPase Der	J	Translation, ribosomal structure and biogenesis
gene-TOL5_26150	uvrB	excision nuclease of nucleotide excision repair	1.07426	8.24472	0.180372	2.44556	8.24472	0.00820338	AP024708.1	BCX74415.1	Excinuclease UvrABC helicase subunit UvrB	L	Replication, recombination and repair
gene-TOL5_16580	rpsF	30S ribosomal subunit protein S6	0.690778	8.13828	0.167293	1.50116	8.13828	0.00814677	AP024708.1	BCX73458.1	Ribosomal protein S6	J	Translation, ribosomal structure and biogenesis
gene-TOL5_43620	frmR	regulator protein that represses frmRAB operon	0.22231	7.44662	0.667327	1.75537	7.44662	0.00256563	AP024709.1	BCX76162.1	DNA-binding transcriptional regulator, FrmR family	K	Transcription
gene-TOL5_16560	rplI	50S ribosomal subunit protein L9	0.0641955	6.95654	0.908698	1.31975	6.95654	0.0091654	AP024708.1	BCX73456.1	Ribosomal protein L9	J	Translation, ribosomal structure and biogenesis
gene-TOL5_34380	pheT	phenylalanine tRNA synthetase beta subunit	-0.49944	11.8502	0.419686	-1.74813	11.8502	0.00959312	AP024708.1	BCX75238.1	Phenylalanyl-tRNA synthetase beta subunit	J	Translation, ribosomal structure and biogenesis
gene-TOL5_34370	ihfA	integration host factor DNA-binding protein alpha subunit	-0.869299	10.2533	0.12929	-1.72171	10.2533	0.00820338	AP024708.1	BCX75237.1	DNA-binding chromatin protein HU or IHF, alpha or beta variants	B	Chromatin structure and dynamics
gene-TOL5_32150	dnaG	DNA primase	-1.11537	7.23282	0.0340673	-1.44885	7.23282	0.00814677	AP024708.1	BCX75015.1	DNA primase (bacterial type)	L	Replication, recombination and repair
gene-TOL5_23610	-	hypothetical protein	-1.72776	5.00093	0.00325389	-1.64966	5.00093	0.00395238	AP024708.1	BCX74161.1	Transcriptional regulator, contains XRE-family HTH domain	K	Transcription
gene-TOL5_24570	-	hypothetical protein	-1.76968	6.74237	0.00679948	-1.88028	6.74237	0.00431536	AP024708.1	BCX74257.1	Superfamily I DNA and/or RNA helicase	L	Replication, recombination and repair
gene-TOL5_12610	cca	tRNA nucleotidyl transferase	-1.8428	8.89043	0.0016109	-1.83338	8.89043	0.00179849	AP024708.1	BCX73061.1	tRNA nucleotidyltransferase (CCA-adding enzyme)/poly(A) polymerase	J	Translation, ribosomal structure and biogenesis
gene-TOL5_27610	yegQ	peptidase	-2.18943	9.80696	0.00963679	-2.39505	9.80696	0.0058898	AP024708.1	BCX74561.1	23S rRNA C2501 and tRNA U34 5'-hydroxylation protein RlhA/YrrN/YrrO, U32 peptidase family	J	Translation, ribosomal structure and biogenesis
gene-TOL5_00060	yheS	ABC-F family regulatory ATPase	-2.19333	10.167	0.0146896	-2.56639	10.167	0.00642016	AP024708.1	BCX71806.1	ABC cassette proteins with duplicated ATPase domains, Uup/ABCF family	J	Translation, ribosomal structure and biogenesis
