## Supplementary material for "Desiccation-tolerant *Acinetobacter* as a robust chassis for gas-phase bioprocesses": Table S3

### Sheet: Table S3
locus_tag	gene	function	logFC_low	logCPM_low	FDR_low	logFC_middle	logCPM_middle	FDR_middle	sequence_id	protein_id	COG_NAME	COG_LETTER	COG_DESCRIPTION
gene-TOL5_42290	-	hypothetical protein	3.44465	12.1786	0.00371958	2.85806	12.1786	0.00814677	AP024708.1	BCX76029.1	Type VI secretion system tube protein TssD/Hcp	U	Intracellular trafficking, secretion, and vesicular transport
gene-TOL5_32510	lolA	outer-membrane lipoprotein carrier protein	2.68593	9.14199	0.00528659	2.43358	9.14199	0.00743379	AP024708.1	BCX75051.1	Periplasmic chaperone for outer membrane lipoprotein sorting	M	Cell wall/membrane/envelope biogenesis
gene-TOL5_17050	-	hypothetical protein	2.44438	6.83519	0.000915399	1.67793	6.83519	0.0059107	AP024708.1	BCX73505.1	Outer membrane lipoprotein LolB, involved in outer membrane biogenesis	M	Cell wall/membrane/envelope biogenesis
gene-TOL5_32190	lolB	outer-membrane lipoprotein LolB	2.41964	6.31198	0.00963679	2.04325	6.31198	0.017287	AP024708.1	BCX75019.1	Outer membrane lipoprotein LolB, involved in outer membrane biogenesis	M	Cell wall/membrane/envelope biogenesis
gene-TOL5_00400	-	C4-dicarboxylate ABC transporter	2.40088	7.15375	0.00145861	2.33221	7.15375	0.00179849	AP024708.1	BCX71840.1	Tellurite resistance protein TehA and related permeases	V	Defense mechanisms
gene-TOL5_00270	tpgA	TpgA	1.94626	7.20304	0.0109223	2.34917	7.20304	0.00395238	AP024708.1	BCX71827.1	Outer membrane protein OmpA and related peptidoglycan-associated (lipo)proteins	M	Cell wall/membrane/envelope biogenesis
gene-TOL5_37000	secB	protein-export protein SecB	1.87658	9.12027	0.0084428	1.77802	9.12027	0.0085504	AP024708.1	BCX75500.1	Preprotein translocase subunit SecB	U	Intracellular trafficking, secretion, and vesicular transport
gene-TOL5_41770	wbtC	aminotransferase	1.72553	4.07023	0.0406993	2.31702	4.07023	0.00712452	AP024708.1	BCX75977.1	dTDP-4-amino-4,6-dideoxygalactose transaminase	M	Cell wall/membrane/envelope biogenesis
gene-TOL5_04080	-	hypothetical protein	1.50289	7.4245	0.00780619	0.779162	7.4245	0.0817494	AP024708.1	BCX72208.1	Chagasin-like inhibitor of cysteine peptidase, I42 family	O	Posttranslational modification, protein turnover, chaperones
gene-TOL5_42750	dsbC_3	thiol:disulfide interchange protein	1.47517	7.73188	0.00890878	0.44953	7.73188	0.306299	AP024708.1	BCX76075.1	Protein thiol-disulfide isomerase DsbC	O	Posttranslational modification, protein turnover, chaperones
gene-TOL5_25270	clpB	chaperone protein ClpB	1.18905	11.6252	0.0745673	1.89037	11.6252	0.00876982	AP024708.1	BCX74327.1	ATP-dependent Clp protease, ATP-binding subunit ClpA	O	Posttranslational modification, protein turnover, chaperones
gene-TOL5_09080	betT_2	choline transporter of high affinity	1.18819	7.6497	0.0435794	1.86479	7.6497	0.00471487	AP024708.1	BCX72708.1	Choline-glycine betaine transporter	M	Cell wall/membrane/envelope biogenesis
gene-TOL5_13280	-	hypothetical protein	1.00617	4.80013	0.112395	1.83708	4.80013	0.00814677	AP024708.1	BCX73128.1	Chromosome segregation ATPase Smc	D	Cell cycle control, cell division, chromosome partitioning
gene-TOL5_28070	ahpC_2	alkyl hydroperoxide reductase	0.674381	9.85791	0.133727	1.6087	9.85791	0.00357861	AP024708.1	BCX74607.1	Alkyl hydroperoxide reductase subunit AhpC (peroxiredoxin)	V	Defense mechanisms
gene-TOL5_01740	lpxC	UDP-3-O-acyl N-acetylglucosamine deacetylase	0.5979	6.95743	0.302733	1.7193	6.95743	0.00826606	AP024708.1	BCX71974.1	UDP-3-O-acyl-N-acetylglucosamine deacetylase	M	Cell wall/membrane/envelope biogenesis
gene-TOL5_07310	-	pilus assembly protein FilA	-1.18712	8.52535	0.0279844	-1.74696	8.52535	0.00391084	AP024708.1	BCX72531.1	Autotransporter adhesin AidA	M	Cell wall/membrane/envelope biogenesis
gene-TOL5_11070	uspA1	universal stress protein	-1.26028	7.34711	0.019132	-1.93524	7.34711	0.00214158	AP024708.1	BCX72907.1	Nucleotide-binding universal stress protein, UspA family	T	Signal transduction mechanisms
gene-TOL5_12320	lepB	leader peptidase	-1.49514	6.15955	0.00600887	-1.26396	6.15955	0.00972879	AP024708.1	BCX73032.1	Signal peptidase I	U	Intracellular trafficking, secretion, and vesicular transport
gene-TOL5_29120	glcG	hypothetical protein	-1.63821	6.98845	0.0346018	-2.45316	6.98845	0.00471487	AP024708.1	BCX74712.1	Formaldehyde-binding sensor protein EfgA, GlcG/HbpS family	T	Signal transduction mechanisms
gene-TOL5_05130	ypt2	hypothetical protein	-1.83553	6.57557	0.00994452	-1.88827	6.57557	0.00793801	AP024708.1	BCX72313.1	Fermentation-respiration switch esterase FrsA, DUF1100 family	T	Signal transduction mechanisms
gene-TOL5_09480	acrB_2	multidrug efflux system protein	-1.94843	9.29651	0.00371958	-1.37387	9.29651	0.0168776	AP024708.1	BCX72748.1	Multidrug efflux pump subunit AcrB	V	Defense mechanisms
gene-TOL5_03640	pilV_2	type IV pilus modification protein PilV	-2.02494	3.84141	0.0109223	-2.17833	3.84141	0.00712452	AP024708.1	BCX72164.1	Type IV pilus minor pilin/pseudopilin PilV	N	Cell motility
gene-TOL5_39250	-	RND transporter	-2.19941	4.939	0.0070659	-1.48335	4.939	0.0255406	AP024708.1	BCX75725.1	Outer membrane protein TolC	M	Cell wall/membrane/envelope biogenesis
gene-TOL5_32800	eptA	lipid A phosphoethanolamine transferase	-2.21241	8.00156	0.000386624	-2.46591	8.00156	0.000165442	AP024708.1	BCX75080.1	Phosphoethanolamine transferase for periplasmic glucans OpgE, AlkP superfamily	M	Cell wall/membrane/envelope biogenesis
