## Supplementary material for "Desiccation-tolerant *Acinetobacter* as a robust chassis for gas-phase bioprocesses": Table S4

### Sheet: Table S4
locus_tag	gene	function	logFC_low	logCPM_low	FDR_low	logFC_middle	logCPM_middle	FDR_middle	sequence_id	protein_id	COG_NAME	COG_LETTER	COG_DESCRIPTION
gene-TOL5_33230	prs_2	ribose-phosphate pyrophosphokinase	4.59639	7.95195	0.000339234	3.24685	7.95195	0.00214158	AP024708.1	BCX75123.1	Phosphoribosylpyrophosphate synthetase	E	Amino acid transport and metabolism
gene-TOL5_25070	-	hypothetical protein	4.02545	5.59894	0.00780619	1.37626	5.59894	0.26766	AP024708.1	BCX74307.1	Putative drug efflux pump, chlorhexidine efflux protein family	Q	Secondary metabolites biosynthesis, transport and catabolism
gene-TOL5_09780	-	YggS family pyridoxal phosphate enzyme	3.8966	7.60279	0.00326943	6.20734	7.60279	0.000165442	AP024708.1	BCX72778.1	Pyridoxal 5'-phosphate homeostasis protein YggS, UPF0001 family	H	Coenzyme transport and metabolism
gene-TOL5_02360	-	endonuclease	3.25116	7.49065	0.0011541	0.510776	7.49065	0.436298	AP024708.1	BCX72036.1	DNA/RNA endonuclease G, NUC1	F	Nucleotide transport and metabolism
gene-TOL5_11710	ygiD_1	4,5-DOPA-extradiol-dioxygenase	2.90963	7.19043	0.0107806	3.44403	7.19043	0.00441487	AP024708.1	BCX72971.1	Aromatic ring-opening dioxygenase, catalytic subunit, LigB family	Q	Secondary metabolites biosynthesis, transport and catabolism
gene-TOL5_37890	-	flavohemoprotein	2.66276	8.83732	0.00831493	3.30789	8.83732	0.00256563	AP024708.1	BCX75589.1	Hemoglobin-like flavoprotein	C	Energy production and conversion
gene-TOL5_14240	aroP_2	phenylalanine transporter	2.33871	4.05285	0.0459844	3.16924	4.05285	0.00712452	AP024708.1	BCX73224.1	L-asparagine transporter or related permease	E	Amino acid transport and metabolism
gene-TOL5_37150	xpt	xanthine phosphoribosyltransferase	2.29842	7.60585	0.00780619	2.38632	7.60585	0.00570277	AP024708.1	BCX75515.1	Adenine/guanine phosphoribosyltransferase or related PRPP-binding protein	F	Nucleotide transport and metabolism
gene-TOL5_33240	-	nicotinate phosphoribosyltransferase	2.19546	7.0816	0.00963679	1.37914	7.0816	0.0519619	AP024708.1	BCX75124.1	Nicotinic acid phosphoribosyltransferase	H	Coenzyme transport and metabolism
gene-TOL5_34690	-	hypothetical protein	2.09578	9.44004	0.00880089	1.06034	9.44004	0.0928672	AP024708.1	BCX75269.1	Periplasmic regulator RcnB of Ni and Co efflux	P	Inorganic ion transport and metabolism
gene-TOL5_02700	ephD_1	alpha/beta hydrolase	1.92057	7.46956	0.0339917	2.77985	7.46956	0.00500352	AP024708.1	BCX72070.1	2-succinyl-6-hydroxy-2,4-cyclohexadiene-1-carboxylate synthase MenH/undecaprenyl monophosphate-sugar esterase UshA/YqjL	H	Coenzyme transport and metabolism
gene-TOL5_38840	phaAB	monovalent cation/H+ antiporter subunit A	1.91212	8.23889	0.00184137	1.8723	8.23889	0.00224943	AP024708.1	BCX75684.1	NADH:ubiquinone oxidoreductase subunit 5 (chain L)/Naﱿ antiporter, MnhA subunit/Na:bicarbonate transporter, MpsA subunit	C	Energy production and conversion
gene-TOL5_42450	tauA	taurine ABC transporter periplasmic binding protein	1.75685	7.59733	0.153023	3.72155	7.59733	0.00849471	AP024708.1	BCX76045.1	ABC-type taurine transport system, periplasmic component	P	Inorganic ion transport and metabolism
gene-TOL5_26000	nudJ	bifunctional thiamine pyrimidine pyrophosphate hydrolase and thiamine pyrophosphate hydrolase	1.66904	7.31651	0.00173427	1.7239	7.31651	0.00171005	AP024708.1	BCX74400.1	ADP-ribose pyrophosphatase YjhB, NUDIX family	F	Nucleotide transport and metabolism
gene-TOL5_29610	-	glycine dehydrogenase	1.59496	7.21954	0.00963679	1.59716	7.21954	0.00814677	AP024708.1	BCX74761.1	Glycine cleavage system protein P (pyridoxal-binding), N-terminal domain	E	Amino acid transport and metabolism
gene-TOL5_40870	nepI	transporter	1.56187	8.46851	0.019132	3.14471	8.46851	0.00047352	AP024708.1	BCX75887.1	Predicted arabinose efflux permease AraJ, MFS family	G	Carbohydrate transport and metabolism
gene-TOL5_36980	yibN	rhodanese	1.52639	8.83147	0.110723	2.91011	8.83147	0.00826606	AP024708.1	BCX75498.1	Rhodanese-related sulfurtransferase	P	Inorganic ion transport and metabolism
gene-TOL5_42420	tauD	taurine dioxygenase	1.51261	6.76993	0.0648705	2.3813	6.76993	0.00814677	AP024708.1	BCX76042.1	Taurine dioxygenase, alpha-ketoglutarate-dependent	Q	Secondary metabolites biosynthesis, transport and catabolism
gene-TOL5_00900	zitB_1	zinc efflux system	1.49328	11.1619	0.0146896	1.67408	11.1619	0.00759757	AP024708.1	BCX71890.1	Co/Zn/Cd efflux system component	P	Inorganic ion transport and metabolism
gene-TOL5_05010	ybaL	inner membrane NAD(P)-binding transporter	1.33438	7.98541	0.0861709	2.39221	7.98541	0.00730383	AP024708.1	BCX72301.1	Predicted Kef-type K transport protein, Kﱿ antiporter domain	P	Inorganic ion transport and metabolism
gene-TOL5_00640	-	dienelactone hydrolase	1.25018	8.38646	0.00909177	0.830284	8.38646	0.0413549	AP024708.1	BCX71864.1	Dienelactone hydrolase	Q	Secondary metabolites biosynthesis, transport and catabolism
gene-TOL5_32900	aroP_3	phenylalanine transporter	1.05314	6.81093	0.0681034	1.66542	6.81093	0.00814677	AP024708.1	BCX75090.1	L-asparagine transporter or related permease	E	Amino acid transport and metabolism
gene-TOL5_22640	argI	ornithine carbamoyltransferase 1	0.844088	7.56785	0.0869908	1.53593	7.56785	0.00642016	AP024708.1	BCX74064.1	Ornithine carbamoyltransferase	E	Amino acid transport and metabolism
gene-TOL5_23030	-	branched-chain amino acid ABC transporter permease	0.781439	6.25185	0.156701	1.56551	6.25185	0.0091654	AP024708.1	BCX74103.1	Predicted branched-chain amino acid permease (azaleucine resistance)	E	Amino acid transport and metabolism
gene-TOL5_33180	vdlD	acyl-CoA thioesterase	0.663259	8.03315	0.144598	1.31357	8.03315	0.00876982	AP024708.1	BCX75118.1	Acyl-CoA hydrolase	I	Lipid transport and metabolism
gene-TOL5_32430	-	NADPH-dependent FMN reductase	-0.884096	7.87644	0.117189	-1.63148	7.87644	0.00915855	AP024708.1	BCX75043.1	Multimeric flavodoxin WrbA, includes NAD(P)H:quinone oxidoreductase	C	Energy production and conversion
gene-TOL5_01140	-	hypothetical protein	-0.955282	6.22567	0.130028	-2.21909	6.22567	0.00441658	AP024708.1	BCX71914.1	Taurine dioxygenase, alpha-ketoglutarate-dependent	Q	Secondary metabolites biosynthesis, transport and catabolism
gene-TOL5_00300	pchB	Isochorismate pyruvate lyase	-1.04553	4.85776	0.0487203	-1.40708	4.85776	0.00972879	AP024708.1	BCX71830.1	Chorismate mutase	E	Amino acid transport and metabolism
gene-TOL5_32980	-	hypothetical protein	-1.08941	8.76843	0.0859635	-1.81984	8.76843	0.00876982	AP024708.1	BCX75098.1	NAD(P)H-hydrate repair enzyme Nnr, NAD(P)H-hydrate epimerase (NAXE) domain	F	Nucleotide transport and metabolism
gene-TOL5_25600	add_1	adenosine deaminase	-1.12664	7.41288	0.023726	-1.56869	7.41288	0.00431536	AP024708.1	BCX74360.1	Adenosine/6-amino-6-deoxyfutalosine deaminase	F	Nucleotide transport and metabolism
gene-TOL5_05410	ydiO_3	acyl-CoA dehydrogenase	-1.13112	5.51557	0.0266176	-1.45105	5.51557	0.00712452	AP024708.1	BCX72341.1	Acyl-CoA dehydrogenase related to the alkylation response protein AidB	I	Lipid transport and metabolism
gene-TOL5_18310	-	(2Fe-2S)-binding protein	-1.13938	6.5267	0.0417425	-1.55742	6.5267	0.00826606	AP024708.1	BCX73631.1	Ferredoxin subunit of nitrite reductase or a ring-hydroxylating dioxygenase	P	Inorganic ion transport and metabolism
gene-TOL5_33210	gltS	glutamate transporter	-1.15556	8.82535	0.0417425	-1.58384	8.82535	0.00826606	AP024708.1	BCX75121.1	Na︉/glutamate symporter	E	Amino acid transport and metabolism
gene-TOL5_09230	paaH	3-hydroxyadipyl-CoA dehydrogenase	-1.17016	5.96437	0.0417425	-1.58851	5.96437	0.00849471	AP024708.1	BCX72723.1	3-hydroxyacyl-CoA dehydrogenase	I	Lipid transport and metabolism
gene-TOL5_21220	cioA	cytochrome ubiquinol oxidase subunit I	-1.19403	8.56568	0.0531236	-1.71356	8.56568	0.00876982	AP024708.1	BCX73922.1	Cytochrome bd-type quinol oxidase, subunit 1	C	Energy production and conversion
gene-TOL5_27440	paaE_2	1,2-phenylacetyl-CoA epoxidase subunit E	-1.30489	9.6463	0.0571547	-2.86261	9.6463	0.00156954	AP024708.1	BCX74544.1	Flavodoxin/ferredoxin--NADP reductase	C	Energy production and conversion
gene-TOL5_27480	fadD4	Long-chain-fatty-acid--CoA ligase	-1.3755	7.03482	0.0146896	-1.69658	7.03482	0.00471487	AP024708.1	BCX74548.1	Long-chain acyl-CoA synthetase (AMP-forming)	I	Lipid transport and metabolism
gene-TOL5_22680	yfdE_2	CoA-transferase	-1.37679	5.05927	0.0140724	-1.7872	5.05927	0.00338055	AP024708.1	BCX74068.1	Crotonobetainyl-CoA:carnitine CoA-transferase CaiB and related acyl-CoA transferases	I	Lipid transport and metabolism
gene-TOL5_32930	cynT	carbonic anhydrase	-1.39966	7.13553	0.00780619	-1.0783	7.13553	0.0197773	AP024708.1	BCX75093.1	Carbonic anhydrase	P	Inorganic ion transport and metabolism
gene-TOL5_27430	des6_1	linoleoyl-CoA desaturase	-1.44511	8.58259	0.0294948	-2.63784	8.58259	0.00156954	AP024708.1	BCX74543.1	Fatty acid desaturase	I	Lipid transport and metabolism
gene-TOL5_03750	lip_2	lipase	-1.45541	6.85052	0.0147159	-1.97322	6.85052	0.00302824	AP024708.1	BCX72175.1	Triacylglycerol esterase/lipase EstA, alpha/beta hydrolase fold	I	Lipid transport and metabolism
gene-TOL5_06840	-	alpha/beta hydrolase	-1.46077	8.43279	0.0266176	-1.7535	8.43279	0.00876982	AP024708.1	BCX72484.1	2-succinyl-6-hydroxy-2,4-cyclohexadiene-1-carboxylate synthase MenH/undecaprenyl monophosphate-sugar esterase UshA/YqjL	H	Coenzyme transport and metabolism
gene-TOL5_30240	-	hypothetical protein	-1.46169	7.05616	0.0129722	-1.57885	7.05616	0.00793801	AP024708.1	BCX74824.1	2-hydroxy fatty acid dioxygenase MPO1 (alpha-oxidation of fatty acids)	I	Lipid transport and metabolism
gene-TOL5_09710	gabD_3	succinate-semialdehyde dehydrogenase I	-1.47145	7.53805	0.00283418	-1.45438	7.53805	0.00302824	AP024708.1	BCX72771.1	Acyl-CoA reductase or other NAD-dependent aldehyde dehydrogenase	I	Lipid transport and metabolism
gene-TOL5_36940	fabI	enoyl-[acyl-carrier-protein] reductase	-1.53481	7.16173	0.00853734	-1.17691	7.16173	0.0210179	AP024708.1	BCX75494.1	Enoyl-[acyl-carrier-protein] reductase FabI	I	Lipid transport and metabolism
gene-TOL5_02420	argH	argininosuccinate lyase	-1.55604	7.51074	0.00347434	-0.878515	7.51074	0.038371	AP024708.1	BCX72042.1	Argininosuccinate lyase	E	Amino acid transport and metabolism
gene-TOL5_41180	maeA	malate dehydrogenase	-1.55989	7.51287	0.00227569	-1.53504	7.51287	0.002743	AP024708.1	BCX75918.1	Malic enzyme	C	Energy production and conversion
gene-TOL5_14460	aguA	putative agmatine deiminase	-1.56295	6.07804	0.0205486	-1.74524	6.07804	0.00959312	AP024708.1	BCX73246.1	Agmatine/peptidylarginine deiminase	E	Amino acid transport and metabolism
gene-TOL5_10900	ppk_1	polyphosphate kinase	-1.61422	8.18891	0.00145861	-1.87512	8.18891	0.000830668	AP024708.1	BCX72890.1	Polyphosphate kinase	P	Inorganic ion transport and metabolism
gene-TOL5_21170	-	acyl-CoA dehydrogenase	-1.62919	7.23408	0.00963679	-1.97049	7.23408	0.00338055	AP024708.1	BCX73917.1	Acyl-CoA dehydrogenase related to the alkylation response protein AidB	I	Lipid transport and metabolism
gene-TOL5_30840	silP_1	cation-transporting P-type ATPase	-1.71868	7.30211	0.00865735	-1.86621	7.30211	0.00500754	AP024708.1	BCX74884.1	Cation-transporting P-type ATPase	P	Inorganic ion transport and metabolism
gene-TOL5_09660	y4vJ	monooxygenase	-1.74108	5.1849	0.0016109	-2.04875	5.1849	0.000830668	AP024708.1	BCX72766.1	Flavin-dependent oxidoreductase, luciferase family (includes alkanesulfonate monooxygenase SsuD and methylene tetrahydromethanopterin reductase)	H	Coenzyme transport and metabolism
gene-TOL5_06200	accD	acetyl-CoA carboxylase beta subunit	-1.76071	10.0356	0.00780619	-1.92924	10.0356	0.00441487	AP024708.1	BCX72420.1	Acetyl-CoA carboxylase beta subunit	I	Lipid transport and metabolism
gene-TOL5_12130	cysU	sulfate/thiosulfate ABC transporter permease	-1.81334	5.72465	0.00189855	-1.13955	5.72465	0.017287	AP024708.1	BCX73013.1	ABC-type sulfate transport system, permease component	P	Inorganic ion transport and metabolism
gene-TOL5_18830	accB	acetyl CoA carboxylase	-1.83657	4.79474	0.00707471	-1.89472	4.79474	0.00489594	AP024708.1	BCX73683.1	Biotin carboxyl carrier protein	I	Lipid transport and metabolism
gene-TOL5_19060	aspA_1	aspartate ammonia-lyase	-1.86839	6.7457	0.00227569	-2.6332	6.7457	0.000361038	AP024708.1	BCX73706.1	Aspartate ammonia-lyase	E	Amino acid transport and metabolism
gene-TOL5_20590	garR_2	tartronate semialdehyde reductase	-1.86995	7.84545	0.0146896	-2.28748	7.84545	0.00512147	AP024708.1	BCX73859.1	3-hydroxyisobutyrate dehydrogenase or related beta-hydroxyacid dehydrogenase	I	Lipid transport and metabolism
gene-TOL5_18600	fabZ	(3R)-hydroxymyristol acyl carrier protein dehydratase	-1.87136	5.17295	0.00173427	-1.17246	5.17295	0.0162612	AP024708.1	BCX73660.1	3-hydroxymyristoyl/3-hydroxydecanoyl-(acyl carrier protein) dehydratase	I	Lipid transport and metabolism
gene-TOL5_04820	ycsG	argininosuccinate synthase	-1.90985	6.0936	0.00417539	-1.5922	6.0936	0.0085504	AP024708.1	BCX72282.1	Mn2 or Fe2 transporter, NRAMP family	P	Inorganic ion transport and metabolism
gene-TOL5_09240	paaJ_2	3-oxoadipyl-CoA/3-oxo-5,6-dehydrosuberyl-CoA thiolase	-1.9244	5.26248	0.00908162	-1.83895	5.26248	0.0085504	AP024708.1	BCX72724.1	Acetyl-CoA acetyltransferase	I	Lipid transport and metabolism
gene-TOL5_19050	putP_1	proline:sodium symporter	-2.02339	5.61558	0.00133324	-1.43581	5.61558	0.00712452	AP024708.1	BCX73705.1	Naﺚ⧞ symporter	E	Amino acid transport and metabolism
gene-TOL5_09210	paaF_2	2,3-dehydroadipyl-CoA hydratase	-2.06977	4.97145	0.0181094	-2.46394	4.97145	0.00743379	AP024708.1	BCX72721.1	Enoyl-CoA hydratase/carnithine racemase	I	Lipid transport and metabolism
gene-TOL5_09650	ntaB	flavin reductase	-2.07122	5.0498	0.00137273	-2.26541	5.0498	0.000932157	AP024708.1	BCX72765.1	FMN reductase RutF, DIM6/NTAB family	C	Energy production and conversion
gene-TOL5_23830	-	membrane protein	-2.1323	6.48731	0.00765211	-2.64061	6.48731	0.00217794	AP024708.1	BCX74183.1	2-hydroxy fatty acid dioxygenase MPO1 (alpha-oxidation of fatty acids)	I	Lipid transport and metabolism
gene-TOL5_16870	prpE	propionate--CoA ligase	-2.17218	6.48787	0.00110441	-2.68785	6.48787	0.000218711	AP024708.1	BCX73487.1	Acyl-coenzyme A synthetase/AMP-(fatty) acid ligase	I	Lipid transport and metabolism
gene-TOL5_19030	putA	bifunctional proline dehydrogenase/pyrroline-5-carboxylate dehydrogenase	-2.38749	9.04067	0.00137273	-2.45114	9.04067	0.00134849	AP024708.1	BCX73703.1	Delta 1-pyrroline-5-carboxylate dehydrogenase	E	Amino acid transport and metabolism
gene-TOL5_20580	hpaE	5-carboxy-2-hydroxymuconate semialdehyde dehydrogenase	-2.41737	8.58866	0.00145334	-2.64407	8.58866	0.00113691	AP024708.1	BCX73858.1	Acyl-CoA reductase or other NAD-dependent aldehyde dehydrogenase	I	Lipid transport and metabolism
gene-TOL5_17150	bioB	biotin synthase	-2.45537	8.99051	0.00765211	-2.92611	8.99051	0.0028344	AP024708.1	BCX73515.1	Biotin synthase or related enzyme	H	Coenzyme transport and metabolism
gene-TOL5_19280	benK	Benzoate transport protein	-2.46997	4.01237	0.00137273	-2.36276	4.01237	0.00171005	AP024708.1	BCX73728.1	Sugar phosphate permease	G	Carbohydrate transport and metabolism
gene-TOL5_20080	-	sodium-independent anion transporter	-2.48406	5.29193	0.00347434	-1.96938	5.29193	0.0085504	AP024708.1	BCX73808.1	Sulfate permease or related transporter, MFS superfamily, contains STAS domain	P	Inorganic ion transport and metabolism
gene-TOL5_18840	aroQ	3-dehydroquinate dehydratase	-2.71941	4.45691	0.00137273	-2.55943	4.45691	0.00179849	AP024708.1	BCX73684.1	3-dehydroquinate dehydratase, type II	E	Amino acid transport and metabolism
gene-TOL5_31470	atoD_4	acetoacetyl-CoA transferase beta subunit	-2.74584	5.11654	0.00219185	-3.12813	5.11654	0.00138054	AP024708.1	BCX74947.1	Acyl CoA:acetate/3-ketoacid CoA transferase, alpha subunit	I	Lipid transport and metabolism
gene-TOL5_09640	catD_1	alpha/beta hydrolase	-2.94153	6.96592	0.000111854	-3.15391	6.96592	4.05792e-05	AP024708.1	BCX72764.1	2-succinyl-6-hydroxy-2,4-cyclohexadiene-1-carboxylate synthase MenH/undecaprenyl monophosphate-sugar esterase UshA/YqjL	H	Coenzyme transport and metabolism
gene-TOL5_19290	-	porin	-3.21947	2.92676	0.00371958	-2.50284	2.92676	0.00814677	AP024708.1	BCX73729.1	Outer membrane receptor for ferric coprogen and ferric-rhodotorulic acid	P	Inorganic ion transport and metabolism
gene-TOL5_19250	benA	Benzoate 1,2-dioxygenase subunit alpha	-3.27323	3.94603	0.000840853	-2.43665	3.94603	0.00234345	AP024708.1	BCX73725.1	Phenylpropionate dioxygenase or related ring-hydroxylating dioxygenase, large terminal subunit	P	Inorganic ion transport and metabolism
gene-TOL5_22690	mucK	MFS transporter	-3.28433	5.18013	0.000111854	-3.63647	5.18013	4.05792e-05	AP024708.1	BCX74069.1	Sugar phosphate permease	G	Carbohydrate transport and metabolism
gene-TOL5_22700	-	acyl-CoA dehydrogenase	-5.68079	11.5533	0.00016613	-6.72626	11.5533	4.05792e-05	AP024708.1	BCX74070.1	Acyl-CoA dehydrogenase related to the alkylation response protein AidB	I	Lipid transport and metabolism
