## Supplementary material for "Desiccation-tolerant *Acinetobacter* as a robust chassis for gas-phase bioprocesses": Table S5

### Sheet: Table S5
locus_tag	gene	function	logFC_low	logCPM_low	FDR_low	logFC_middle	logCPM_middle	FDR_middle	sequence_id	protein_id	COG_NAME	COG_LETTER	COG_DESCRIPTION
gene-TOL5_25060	-	putative DNA modification/repair radical SAM protein	5.06022	9.16682	0.000184612	1.25168	9.16682	0.0957579	AP024708.1	BCX74306.1	Predicted DNA modification or repair protein, contains radical SAM and helix-hairpin-helix domains	R	General function prediction only
gene-TOL5_06480	-	hypothetical protein	3.98445	6.73497	0.0011541	1.54898	6.73497	0.0689679	AP024708.1	BCX72448.1	Uncharacterized conserved protein YwqG, DUF1963 family	S	Function unknown
gene-TOL5_16100	rsr	ribonucleoprotein	3.34172	8.05464	0.00679948	1.29699	8.05464	0.153403	AP024708.1	BCX73410.1	Uncharacterized conserved protein, contains a von Willebrand factor type A (vWA) domain	S	Function unknown
gene-TOL5_01420	yqiA	acyl CoA esterase	2.61282	6.52216	0.00780619	0.208344	6.52216	0.809498	AP024708.1	BCX71942.1	Predicted esterase YcpF, UPF0227 family	R	General function prediction only
gene-TOL5_27380	-	hypothetical protein	2.54346	9.3202	0.00963679	2.08694	9.3202	0.0184435	AP024708.1	BCX74538.1	Predicted secreted (periplasmic) protein	S	Function unknown
gene-TOL5_13220	-	hypothetical protein	1.88264	5.61431	0.00600887	1.7576	5.61431	0.00730946	AP024708.1	BCX73122.1	Uncharacterized conserved protein	S	Function unknown
gene-TOL5_05160	-	hypothetical protein	1.77669	5.95689	0.00963679	0.587825	5.95689	0.28202	AP024708.1	BCX72316.1	Predicted SnoaL-like aldol condensation-catalyzing enzyme	R	General function prediction only
gene-TOL5_36310	-	hypothetical protein	1.36492	4.26928	0.0886777	2.14986	4.26928	0.00916404	AP024708.1	BCX75431.1	Cupin domain protein related to quercetin dioxygenase	R	General function prediction only
gene-TOL5_08980	yqiK	PHB family membrane protein	0.306528	7.75845	0.692084	1.97124	7.75845	0.00922534	AP024708.1	BCX72698.1	Flotillin family membrane protein YqiK, contains Band7/PHB/SPFH domain	R	General function prediction only
gene-TOL5_04940	-	hypothetical protein	-0.775037	6.9927	0.0857788	-1.79857	6.9927	0.00179849	AP024708.1	BCX72294.1	Acid resistance membrane protein HdeD, DUF308 family	R	General function prediction only
gene-TOL5_18460	-	hypothetical protein	-0.794394	7.4821	0.0856312	-1.52598	7.4821	0.00471487	AP024708.1	BCX73646.1	Uncharacterized conserved protein YidB, DUF937 family	S	Function unknown
gene-TOL5_04000	-	hypothetical protein	-0.839157	5.67449	0.0546998	-1.24259	5.67449	0.00814677	AP024708.1	BCX72200.1	Uncharacterized conserved protein, DUF2252 family	S	Function unknown
gene-TOL5_29110	-	hypothetical protein	-0.95056	7.0227	0.0951581	-1.61353	7.0227	0.00969092	AP024708.1	BCX74711.1	Predicted metal-dependent hydrolase, TIM-barrel fold	R	General function prediction only
gene-TOL5_29150	-	DUF962 family protein	-1.05112	6.31194	0.0294948	-1.26493	6.31194	0.0091654	AP024708.1	BCX74715.1	Uncharacterized conserved protein, DUF962 domain	S	Function unknown
gene-TOL5_07830	-	metal-dependent hydrolase	-1.2154	7.1303	0.119111	-2.29269	7.1303	0.0091654	AP024708.1	BCX72583.1	Predicted metal-dependent hydrolase	R	General function prediction only
gene-TOL5_24510	-	hypothetical protein	-1.40831	7.40976	0.00745939	-1.3171	7.40976	0.00814677	AP024708.1	BCX74251.1	Uncharacterized conserved protein RhsA, contains RHS repeats	R	General function prediction only
gene-TOL5_08270	ybeQ	hypothetical protein	-1.81208	5.63807	0.00219185	-1.72732	5.63807	0.00300594	AP024708.1	BCX72627.1	Sel1-like repeat, TPR-related	R	General function prediction only
