## Supplementary material for "Desiccation-tolerant *Acinetobacter* as a robust chassis for gas-phase bioprocesses": Table S6

### Sheet: Table S6
locus_tag	gene	function	logFC_low	logCPM_low	FDR_low	logFC_middle	logCPM_middle	FDR_middle	sequence_id	protein_id	COG_NAME	COG_LETTER	COG_DESCRIPTION
gene-TOL5_14890	-	hypothetical protein	5.62513	7.09404	0.000840853	0.38222	7.09404	0.77179	AP024708.1	BCX73289.1	NA	NA	NA
gene-TOL5_37390	-	hypothetical protein	3.86801	4.60168	0.0011541	0.941022	4.60168	0.341324	AP024708.1	BCX75539.1	NA	NA	NA
gene-TOL5_15200	-	hypothetical protein	3.84552	4.40545	0.00865735	3.75471	4.40545	0.00820338	AP024708.1	BCX73320.1	NA	NA	NA
gene-TOL5_01000	-	hypothetical protein	3.82464	8.97073	0.000184612	1.48172	8.97073	0.0206976	AP024708.1	BCX71900.1	NA	NA	NA
gene-TOL5_43820	-	hypothetical protein	3.31192	5.24707	0.00831493	3.5238	5.24707	0.00496737	AP024709.1	BCX76182.1	NA	NA	NA
gene-TOL5_04490	-	hypothetical protein	3.1384	11.0375	0.00417539	1.7035	11.0375	0.0443067	AP024708.1	BCX72249.1	NA	NA	NA
gene-TOL5_32650	-	hypothetical protein	3.04315	6.29518	0.00248966	3.48052	6.29518	0.00138054	AP024708.1	BCX75065.1	NA	NA	NA
gene-TOL5_26210	-	hypothetical protein	2.97305	6.90729	0.00787028	1.81464	6.90729	0.0479145	AP024708.1	BCX74421.1	NA	NA	NA
gene-TOL5_17540	-	hypothetical protein	2.90743	7.15391	0.034944	4.21237	7.15391	0.00550209	AP024708.1	BCX73554.1	NA	NA	NA
gene-TOL5_31710	-	hypothetical protein	2.87467	5.56404	0.00890878	3.98936	5.56404	0.00134849	AP024708.1	BCX74971.1	NA	NA	NA
gene-TOL5_01270	-	hypothetical protein	2.77425	11.6465	0.00143244	2.697	11.6465	0.00179078	AP024708.1	BCX71927.1	NA	NA	NA
gene-TOL5_37140	-	hypothetical protein	2.76496	10.7714	0.00102375	2.15016	10.7714	0.00306164	AP024708.1	BCX75514.1	NA	NA	NA
gene-TOL5_40910	-	hypothetical protein	2.6751	7.5488	0.00145861	2.36838	7.5488	0.00300594	AP024708.1	BCX75891.1	NA	NA	NA
gene-TOL5_21000	-	hypothetical protein	2.67027	8.25363	0.0011541	1.42264	8.25363	0.0204957	AP024708.1	BCX73900.1	NA	NA	NA
gene-TOL5_20240	-	hypothetical protein	2.6499	6.13521	0.00780619	3.44751	6.13521	0.00171005	AP024708.1	BCX73824.1	NA	NA	NA
gene-TOL5_00130	-	hypothetical protein	2.21115	8.70694	0.00831493	0.948346	8.70694	0.142682	AP024708.1	BCX71813.1	NA	NA	NA
gene-TOL5_33040	-	hypothetical protein	2.09378	4.96736	0.0146896	2.43017	4.96736	0.00599038	AP024708.1	BCX75104.1	NA	NA	NA
gene-TOL5_18020	-	hypothetical protein	2.06507	5.05234	0.00600887	2.25247	5.05234	0.00302824	AP024708.1	BCX73602.1	NA	NA	NA
gene-TOL5_18030	-	hypothetical protein	2.00257	7.94036	0.00131684	1.84778	7.94036	0.00179849	AP024708.1	BCX73603.1	NA	NA	NA
gene-TOL5_18190	-	hypothetical protein	1.89845	6.96124	0.00821713	1.73886	6.96124	0.00954829	AP024708.1	BCX73619.1	NA	NA	NA
gene-TOL5_04070	-	hypothetical protein	1.82524	10.7967	0.00675071	0.367197	10.7967	0.468609	AP024708.1	BCX72207.1	NA	NA	NA
gene-TOL5_29090	-	hypothetical protein	1.78396	4.96461	0.0197092	2.10064	4.96461	0.00759757	AP024708.1	BCX74709.1	NA	NA	NA
gene-TOL5_28290	-	hypothetical protein	1.73677	7.90243	0.00377505	1.43989	7.90243	0.0085504	AP024708.1	BCX74629.1	NA	NA	NA
gene-TOL5_05440	-	terpene utilization protein AtuA	1.4264	7.25337	0.0958661	2.79233	7.25337	0.0057314	AP024708.1	BCX72344.1	NA	NA	NA
gene-TOL5_17700	-	hypothetical protein	-0.430379	5.0629	0.446577	-1.60616	5.0629	0.00970464	AP024708.1	BCX73570.1	NA	NA	NA
gene-TOL5_16010	-	hypothetical protein	-0.679377	5.12395	0.183128	-1.54315	5.12395	0.00820338	AP024708.1	BCX73401.1	NA	NA	NA
gene-TOL5_17260	-	hypothetical protein	-0.806327	8.85622	0.221536	-1.98949	8.85622	0.0085504	AP024708.1	BCX73526.1	NA	NA	NA
gene-TOL5_25970	-	hypothetical protein	-1.03154	6.33403	0.0356729	-1.33486	6.33403	0.0085504	AP024708.1	BCX74397.1	NA	NA	NA
gene-TOL5_23860	-	hypothetical protein	-1.04114	5.70575	0.0503293	-1.53633	5.70575	0.00793801	AP024708.1	BCX74186.1	NA	NA	NA
gene-TOL5_18440	-	hypothetical protein	-1.06261	6.71202	0.0169519	-1.21416	6.71202	0.00803254	AP024708.1	BCX73644.1	NA	NA	NA
gene-TOL5_40480	-	hypothetical protein	-1.08437	7.04758	0.0643867	-1.77955	7.04758	0.00712452	AP024708.1	BCX75848.1	NA	NA	NA
gene-TOL5_02810	-	hypothetical protein	-1.11732	5.58509	0.0593226	-1.94275	5.58509	0.00471487	AP024708.1	BCX72081.1	NA	NA	NA
gene-TOL5_41510	-	hypothetical protein	-1.15585	5.93681	0.0416428	-1.64377	5.93681	0.00733822	AP024708.1	BCX75951.1	NA	NA	NA
gene-TOL5_39800	-	hypothetical protein	-1.37382	6.67085	0.0266176	-1.97263	6.67085	0.00431536	AP024708.1	BCX75780.1	NA	NA	NA
gene-TOL5_13050	-	hypothetical protein	-1.38964	7.26226	0.0146896	-2.17748	7.26226	0.00156954	AP024708.1	BCX73105.1	NA	NA	NA
gene-TOL5_05360	-	hypothetical protein	-1.44132	6.69219	0.0205486	-1.67104	6.69219	0.00849471	AP024708.1	BCX72336.1	NA	NA	NA
gene-TOL5_35850	-	hypothetical protein	-1.58228	6.94485	0.0231868	-1.93178	6.94485	0.00803254	AP024708.1	BCX75385.1	NA	NA	NA
gene-TOL5_22760	-	hypothetical protein	-1.67182	7.32175	0.00219185	-1.16929	7.32175	0.0120579	AP024708.1	BCX74076.1	NA	NA	NA
gene-TOL5_39810	-	integrase	-3.15054	3.58697	0.00155952	-3.51572	3.58697	0.00120501	AP024708.1	BCX75781.1	NA	NA	NA
gene-TOL5_09630	-	peptide synthetase	-3.57099	8.73249	6.6313e-05	-3.58451	8.73249	4.05792e-05	AP024708.1	BCX72763.1	NA	NA	NA
